# Stressostat cultivation of *Lactococcus lactis* improves lactate stress resistance through mutations in RNA polymerase

**DOI:** 10.64898/2026.04.14.718377

**Authors:** Sylviani Hartono, Henriette Lyng Røder, Sjef Boeren, Daan C. Swarts, Tjakko Abee, Eddy J. Smid, Oscar van Mastrigt

**Affiliations:** Food Microbiology, Wageningen University & Research, Wageningne, PO Box 17, 6700AA, The Netherlands; Section for Food Microbiology, Gut Health and Fermentation, Department of Food Science, University of Copenhagen, Frederiksberg 1958, Denmark; Laboratory of Biochemistry, Wageningen University & Research, Wageningen 6708WE, The Netherlands

**Keywords:** Lactic acid bacteria, starter culture, RNA polymerase, evolution, osmotic stress, arginine metabolism, *Lactococcus lactis*

## Abstract

Adaptive laboratory evolution is used to improve the phenotypes of microorganisms and to characterise the mechanisms underlying resistance against complex growth inhibition. Here we focused on lactic acid bacteria (LAB) as starter cultures for food fermentations. Production of LAB starter cultures is challenging due to growth inhibition by organic acids, mainly lactate, produced during fermentation. By utilising stressostat cultivation we generated *Lactococcus lactis* isolates with enhanced lactate resistance. Using a combination of (meta)genomics, proteomics and pH-controlled batch fermentations, we deciphered the lactate resistance mechanisms of these *L. lactis* isolates. Proteome responses of *L. lactis*, combined with similar growth inhibition at high salt, suggest that high lactate mainly causes osmotic stress. We identified RNA polymerase (RNAP) mutations in subunits β (*rpoB*) and β’ (*rpoC*) as key mutations, causing pleiotropic effects in the proteome. These proteome adaptations are linked to enhanced lactate resistance, particularly the resistance to hyperosmotic stress without glycine-betaine supplementation, likely by altering cross-linking of the peptidoglycan in the cell envelope via downregulation of MurE. The proteome changes indicate that lactate might (indirectly) cause oxidative stress. Combined, our study shows that RNAP mutations enhanced lactate resistance through pleotropic effects in the proteome that changed *L. lactis* responses against multiple stresses.

**Highlights:**

- Lactate resistant variants were isolated from stressostat cultivations
- Metagenomics revealed evolutionary trajectory during stressostat cultivation
- RNAP mutations were identified as key drivers for improved lactate resistance
- RNAP mutations altered the proteome, enhancing the osmotic stress resistance
