## Supplementary file 1 for "Stressostat cultivation of *Lactococcus lactis* improves lactate stress resistance through mutations in RNA polymerase"

### Sheet: Sheet1
VARIANT	POSITION	change	wt	ID	sum	ratio	TYPE	REF	ALT	EVIDENCE	FTYPE	STRAND	NT_POS	AA_POS	EFFECT	LOCUS_TAG	GENE	PRODUCT
FM101	1366405	709	0	FM101_1366405	709	1	snp	C	A	A:709 C:0	CDS	-	1873/3591	625/1196	missense_variant c.1873G>T p.Val625Phe	BSR25_RS06815	rpoB	DNA-directed RNA polymerase subunit beta
FM102	1612627	765	0	FM102_1612627	765	1	snp	G	A	A:765 G:0							arcA/argS	arginine deiminase
FM103	1612627	825	0	FM103_1612627	825	1	snp	G	A	A:825 G:0							arcA/argS	arginine deiminase
FM103	1969977	841	11	FM103_1969977	852	0.987089	ins	A	AT	AT:841 A:11	CDS	-	299/1638	100/545	frameshift_variant c.299dupA p.Asn100fs	BSR25_RS10040		ATP-binding cassette domain-containing protein
FM104	167111	643	30	FM104_167111	673	0.955423	ins	A	ATCAAAT	ATCAAAT:643 A:30	CDS	+	325/474	109/157	conservative_inframe_insertion c.319_324dupCAAATT p.Gln107_Ile108dup	BSR25_RS01055	greA	transcription elongation factor GreA
FM104	1612627	903	0	FM104_1612627	903	1	snp	G	A	A:903 G:0							arcA/argS	arginine deiminase
FM105	1363599	551	0	FM105_1363599	551	1	snp	C	A	A:551 C:0	CDS	-	980/3624	327/1207	missense_variant c.980G>T p.Arg327Leu	BSR25_RS06810	rpoC	DNA-directed RNA polymerase subunit beta'
FM106	1363599	963	1	FM106_1363599	964	0.998963	snp	C	A	A:963 C:1	CDS	-	980/3624	327/1207	missense_variant c.980G>T p.Arg327Leu	BSR25_RS06810	rpoC	DNA-directed RNA polymerase subunit beta'
FM107	1364266	1252	1	FM107_1364266	1253	0.999202	snp	A	T	T:1252 A:1	CDS	-	313/3624	105/1207	missense_variant c.313T>A p.Trp105Arg	BSR25_RS06810	rpoC	DNA-directed RNA polymerase subunit beta'
FM107	1612627	1097	0	FM107_1612627	1097	1	snp	G	A	A:1097 G:0							arcA/argS	arginine deiminase
FM108	1364266	841	0	FM108_1364266	841	1	snp	A	T	T:841 A:0	CDS	-	313/3624	105/1207	missense_variant c.313T>A p.Trp105Arg	BSR25_RS06810	rpoC	DNA-directed RNA polymerase subunit beta'
FM108	1612627	537	0	FM108_1612627	537	1	snp	G	A	A:537 G:0							arcA/argS	arginine deiminase
FM108	1777768	538	0	FM108_1777768	538	1	del	GA	G	G:538 GA:0	CDS	+	14/333	5/110	frameshift_variant c.14delA p.Asn5fs	BSR25_RS09010		hypothetical protein
FM109	140835	389	1	FM109_140835	390	0.997436	del	GA	G	G:389 GA:1	CDS	+	24/627	8/208	frameshift_variant c.24delA p.Lys8fs	BSR25_RS00915		TetR/AcrR family transcriptional regulator
FM109	347603	499	0	FM109_347603	499	1	del	CT	C	C:499 CT:0	CDS	+	271/1134	91/377	frameshift_variant c.271delT p.Cys91fs	BSR25_RS01900		acetylornithine transaminase
FM109	391969	470	38	FM109_391969	508	0.925197	del	AT	A	A:470 AT:38							rpsA	30S ribosomal protein S1
FM109	439475	405	1	FM109_439475	406	0.997537	del	CA	C	C:405 CA:1								nicotinamide riboside transporter PnuC
FM109	569889	357	8	FM109_569889	365	0.978082	del	GT	G	G:357 GT:8								glycosyltransferase family 2 protein
FM109	584343	341	5	FM109_584343	346	0.985549	ins	A	AT	AT:341 A:5								orotate phosphoribosyltransferase
FM109	819844	633	0	FM109_819844	633	1	snp	T	C	C:633 T:0	CDS	-	160/816	54/271	missense_variant c.160A>G p.Thr54Ala	BSR25_RS04155	racE	glutamate racemase
FM109	1105193	394	6	FM109_1105193	400	0.985	del	GT	G	G:394 GT:6	CDS	-	36/531	12/176	frameshift_variant c.36delA p.Lys12fs	BSR25_RS05480		DUF177 domain-containing protein
FM109	1273099	800	0	FM109_1273099	800	1	snp	T	C	C:800 T:0	CDS	-	562/654	188/217	missense_variant c.562A>G p.Thr188Ala	BSR25_RS06375	phoU	phosphate signaling complex protein PhoU
FM109	1304328	749	0	FM109_1304328	749	1	snp	A	G	G:749 A:0	CDS	-	1172/1293	391/430	missense_variant c.1172T>C p.Met391Thr	BSR25_RS06520	aroA	3-phosphoshikimate 1-carboxyvinyltransferase
FM109	1367058	793	1	FM109_1367058	794	0.998741	snp	T	C	C:793 T:1	CDS	-	1220/3591	407/1196	missense_variant c.1220A>G p.His407Arg	BSR25_RS06815	rpoB	DNA-directed RNA polymerase subunit beta
FM109	1432553	690	0	FM109_1432553	690	1	snp	A	G	G:690 A:0	CDS	+	1004/1128	335/375	missense_variant c.1004A>G p.Glu335Gly	BSR25_RS07115		cysteine desulfurase
FM109	1550691	739	0	FM109_1550691	739	1	snp	A	G	G:739 A:0	CDS	-	173/369	58/122	missense_variant c.173T>C p.Leu58Ser	BSR25_RS07795		carboxymuconolactone decarboxylase family protein
FM109	1615203	476	36	FM109_1615203	512	0.929688	del	AT	A	A:476 AT:36								UDP-N-acetylmuramate--L-alanine ligase
FM109	1824246	12	0	FM109_1824246	12	1	snp	C	A	A:12 C:0	CDS	-	1315/2523	439/840	stop_gained c.1315G>T p.Glu439*	BSR25_RS09230	mutS	DNA mismatch repair protein MutS
FM109	1983027	537	0	FM109_1983027	537	1	del	CT	C	C:537 CT:0	CDS	+	492/657	164/218	frameshift_variant c.492delT p.Leu165fs	BSR25_RS10100		CPBP family intramembrane metalloprotease
FM109	1994010	699	0	FM109_1994010	699	1	del	GT	G	G:699 GT:0	CDS	+	573/687	191/228	frameshift_variant c.573delT p.Pro192fs	BSR25_RS10170		sugar transferase
FM109	2034484	589	1	FM109_2034484	590	0.998305	del	AT	A	A:589 AT:1	CDS	-	1/936	1/311	frameshift_variant&start_lost c.1delA p.Met1fs	BSR25_RS10405		glycosyltransferase family 2 protein
FM109	2166766	711	44	FM109_2166766	755	0.941722	snp	A	G	G:711 A:44	CDS	+	519/870	173/289	synonymous_variant c.519A>G p.Leu173Leu	BSR25_RS11120	rfbA	glucose-1-phosphate thymidylyltransferase RfbA
FM109	2338458	513	0	FM109_2338458	513	1	del	AT	A	A:513 AT:0	CDS	-	20/831	7/276	frameshift_variant c.20delA p.Asn7fs	BSR25_RS12000		peptidylprolyl isomerase
FM110	1367892	307	15	FM110_1367892	322	0.953416	ins	C	CCGTTATTGATAAATG	CCGTTATTGATAAATG:307 C:15	CDS	-	385/3591	129/1196	conservative_inframe_insertion c.371_385dupCATTTATCAATAACG p.Asn128_Gly129insAlaPheIleAsnAsn	BSR25_RS06815	rpoB	DNA-directed RNA polymerase subunit beta
FM111	1364266	696	0	FM111_1364266	696	1	snp	A	T	T:696 A:0	CDS	-	313/3624	105/1207	missense_variant c.313T>A p.Trp105Arg	BSR25_RS06810	rpoC	DNA-directed RNA polymerase subunit beta'
FM111	1612627	530	0	FM111_1612627	530	1	snp	G	A	A:530 G:0							arcA/argS	arginine deiminase
FM111	2099049	367	3	FM111_2099049	370	0.991892	del	TG	T	T:367 TG:3								MFS transporter
FM111	2357004	505	0	FM111_2357004	505	1	snp	C	A	A:505 C:0	CDS	-	1517/2043	506/680	missense_variant c.1517G>T p.Arg506Leu	BSR25_RS12085		sodium:proton antiporter
FM112	1364266	733	2	FM112_1364266	735	0.997279	snp	A	T	T:733 A:2	CDS	-	313/3624	105/1207	missense_variant c.313T>A p.Trp105Arg	BSR25_RS06810	rpoC	DNA-directed RNA polymerase subunit beta'
FM112	1612627	654	1	FM112_1612627	655	0.998473	snp	G	A	A:654 G:1							arcA/argS	arginine deiminase
FM201	166802	209	0	FM201_166802	209	1	snp	A	G	G:209 A:0	CDS	+	8/474	3/157	missense_variant c.8A>G p.Glu3Gly	BSR25_RS01055	greA	transcription elongation factor GreA
FM202	1147630	12	0	FM202_1147630	12	1	snp	G	A	A:12 G:0								MFS transporter
FM202	1364266	1012	1	FM202_1364266	1013	0.999013	snp	A	T	T:1012 A:1	CDS	-	313/3624	105/1207	missense_variant c.313T>A p.Trp105Arg	BSR25_RS06810	rpoC	DNA-directed RNA polymerase subunit beta'
FM203	166805	340	0	FM203_166805	340	1	del	AAACATTCCC	A	A:340 AAACATTCCC:0	CDS	+	14/474	5/157	disruptive_inframe_deletion c.14_22delCATTCCCAA p.Thr5_Pro7del	BSR25_RS01055	greA	transcription elongation factor GreA
FM204	1361398	897	0	FM204_1361398	897	1	snp	C	A	A:897 C:0	CDS	-	3181/3624	1061/1207	missense_variant c.3181G>T p.Gly1061Trp	BSR25_RS06810	rpoC	DNA-directed RNA polymerase subunit beta'
FM205	1363599	970	1	FM205_1363599	971	0.99897	snp	C	A	A:970 C:1	CDS	-	980/3624	327/1207	missense_variant c.980G>T p.Arg327Leu	BSR25_RS06810	rpoC	DNA-directed RNA polymerase subunit beta'
FM207	282603	243	0	FM207_282603	243	1	ins	T	TA	TA:243 T:0	CDS	+	1271/1281	424/426	frameshift_variant c.1270_1271insA p.Leu425fs	BSR25_RS01560		CBS domain-containing protein
FM207	848691	181	0	FM207_848691	181	1	snp	C	A	A:181 C:0	CDS	-	712/774	238/257	missense_variant c.712G>T p.Gly238Trp	BSR25_RS04275		alpha/beta hydrolase
FM207	1350464	326	0	FM207_1350464	326	1	del	AT	A	A:326 AT:0	CDS	-	857/1413	286/470	frameshift_variant c.857delA p.Asn286fs	BSR25_RS06755	sufB	Fe-S cluster assembly protein SufB
FM207	1364266	359	0	FM207_1364266	359	1	snp	A	G	G:359 A:0	CDS	-	313/3624	105/1207	missense_variant c.313T>C p.Trp105Arg	BSR25_RS06810	rpoC	DNA-directed RNA polymerase subunit beta'
FM208	1219771	291	1	FM208_1219771	292	0.996575	del	GA	G	G:291 GA:1								bacteriocin immunity
FM208	1364266	587	0	FM208_1364266	587	1	snp	A	T	T:587 A:0	CDS	-	313/3624	105/1207	missense_variant c.313T>A p.Trp105Arg	BSR25_RS06810	rpoC	DNA-directed RNA polymerase subunit beta'
FM209	1363599	760	0	FM209_1363599	760	1	snp	C	A	A:760 C:0	CDS	-	980/3624	327/1207	missense_variant c.980G>T p.Arg327Leu	BSR25_RS06810	rpoC	DNA-directed RNA polymerase subunit beta'
FM209	1994010	626	0	FM209_1994010	626	1	del	GT	G	G:626 GT:0	CDS	+	573/687	191/228	frameshift_variant c.573delT p.Pro192fs	BSR25_RS10170		sugar transferase
FM210	1147630	14	0	FM210_1147630	14	1	snp	G	A	A:14 G:0								MFS transporter
FM210	1274944	1127	2	FM210_1274944	1129	0.998229	snp	C	T	T:1127 C:2	CDS	-	616/810	206/269	missense_variant c.616G>A p.Glu206Lys	BSR25_RS06385	pstB	phosphate ABC transporter ATP-binding protein PstB
FM210	1366405	1023	1	FM210_1366405	1024	0.999023	snp	C	A	A:1023 C:1	CDS	-	1873/3591	625/1196	missense_variant c.1873G>T p.Val625Phe	BSR25_RS06815	rpoB	DNA-directed RNA polymerase subunit beta
FM210	1612627	914	1	FM210_1612627	915	0.998907	snp	G	A	A:914 G:1							arcA/argS	arginine deiminase
FM210	1952026	956	3	FM210_1952026	959	0.996872	del	TA	T	T:956 TA:3	CDS	+	18/1176	6/391	frameshift_variant c.18delA p.Lys6fs	BSR25_RS09960		pyridoxal phosphate-dependent aminotransferase
FM211	104069	468	0	FM211_104069	468	1	del	GA	G	G:468 GA:0	CDS	+	618/641	206/212	frameshift_variant c.618delA p.Lys206fs	BSR25_RS00700		ATP-binding cassette domain-containing protein
FM211	1147630	12	0	FM211_1147630	12	1	snp	G	A	A:12 G:0								MFS transporter
FM211	1274944	894	0	FM211_1274944	894	1	snp	C	T	T:894 C:0	CDS	-	616/810	206/269	missense_variant c.616G>A p.Glu206Lys	BSR25_RS06385	pstB	phosphate ABC transporter ATP-binding protein PstB
FM211	1366405	757	0	FM211_1366405	757	1	snp	C	A	A:757 C:0	CDS	-	1873/3591	625/1196	missense_variant c.1873G>T p.Val625Phe	BSR25_RS06815	rpoB	DNA-directed RNA polymerase subunit beta
FM211	1612627	648	0	FM211_1612627	648	1	snp	G	A	A:648 G:0							arcA/argS	arginine deiminase
FM211	2418206	623	0	FM211_2418206	623	1	snp	C	T	T:623 C:0	CDS	-	40/579	14/192	missense_variant c.40G>A p.Glu14Lys	BSR25_RS12375		SHOCT domain-containing protein
FM212	1147630	10	0	FM212_1147630	10	1	snp	G	A	A:10 G:0								MFS transporter
FM212	1274944	466	0	FM212_1274944	466	1	snp	C	T	T:466 C:0	CDS	-	616/810	206/269	missense_variant c.616G>A p.Glu206Lys	BSR25_RS06385	pstB	phosphate ABC transporter ATP-binding protein PstB
FM212	1366405	399	0	FM212_1366405	399	1	snp	C	A	A:399 C:0	CDS	-	1873/3591	625/1196	missense_variant c.1873G>T p.Val625Phe	BSR25_RS06815	rpoB	DNA-directed RNA polymerase subunit beta
FM212	1612627	309	2	FM212_1612627	311	0.993569	snp	G	A	A:309 G:2							arcA/argS	arginine deiminase
FM212	1930677	240	2	FM212_1930677	242	0.991736	ins	T	TC	TC:240 T:2								sigma-70 family RNA polymerase
